# Rhes, a Striatal Enriched Protein, Regulates Post-Translational Small-Ubiquitin-like-Modifier (SUMO) Modification of Nuclear Proteins and Alters Gene Expression

**DOI:** 10.1101/2020.06.18.160044

**Authors:** Oscar Rivera, Manish Sharma, Neelam Shahani, Uri Nimrod Ramírez-Jarquín, Gogce Crynen, Pabalu Karunadharma, Francis McManus, Thibault Pierre, Srinivasa Subramaniam

**Affiliations:** Department of Neuroscience, The Scripps Research Institute, Florida, USA, 33458; Center for Computational Biology and Bioinformatics, The Scripps Research Institute Jupiter, FL. 33458, USA; The Scripps Research Institute, Genomic Core, Jupiter, FL 33458, USA; Institute for Research in Immunology and Cancer, Université de Montréal, Montréal, H3T 1J4, Canada; Department of Chemistry, Université de Montréal, Montréal, Québec, Canada

**Keywords:** Medium spiny neurons, SUMO E3-ligase, Gene regulation, Brain, Differentiation, Morphology, Signaling, Perinuclear membrane

## Abstract

Rhes (Ras homolog enriched in the striatum) is a multifunctional protein that orchestrates striatal toxicity, motor behaviors and abnormal movements associated with dopaminergic signaling, Huntington disease and Parkinson disease signaling in the striatum. Rhes engineers membranous tunneling nanotube-like structures and promotes intercellular protein and cargoes transport. Recent study revealed Rhes also regulates mitophagy via the Nix receptor. Despite these studies, the mechanisms through which Rhes mediates these diverse functions remains unclear. Rhes belongs to a small GTPase family member and consists of a unique C-terminal Small Ubiquitin-like Modifier (SUMO) E3-like domain that promotes the post-translational modification (PTM) of proteins with SUMO (SUMOylation) by promoting “cross-SUMOylation” of SUMO enzymes SUMO E1 (Aos1/Uba2) and SUMO E2 ligase (Ubc-9). However, the identity of the SUMO substrates of Rhes remains largely unknown. By combining high throughput interactome and SUMO proteomics we report that Rhes regulates the SUMOylation of nuclear proteins that are involved in the regulation of gene transcription. While Rhes has increased the SUMOylation of histone deacetylase 1 (HDAC1) and histone 2B, it had decreased the SUMOylation of heterogeneous nuclear ribonucleoprotein M (HNRNPM), protein polybromo-1 (PBRM1) and E3 SUMO-protein ligase (PIASy). We also found that Rhes itself is SUMOylated at 5 different lysine residues (K32, K110, K114, K120, K124 and K245). Furthermore, we found that Rhes regulates the expression of genes involved in cellular morphogenesis and differentiation in the striatum, in a SUMO-dependent manner. Our findings thus provide a previously undescribed role for Rhes in regulating SUMOylation of nuclear targets and in orchestrating striatal gene expression via the SUMOylation.
