## Supplementary material for "Rhes, a Striatal Enriched Protein, Regulates Post-Translational Small-Ubiquitin-like-Modifier (SUMO) Modification of Nuclear Proteins and Alters Gene Expression": Data files: Data file S4.xlsx

### Sheet: Oscar InterSUMO compare
Rhesactome (Shahani, 2016) (a)	SUMOylated proteins in Rhes expressing HEK293 cells (b)	Rhes interactors in SUMO overexpressing HEK293 cells (c)	SUMO enriched proteins in brain (Matsuzaki, 2015) (d)	(c) vs (b)	(a) vs (b)	(a) vs (d)		High/Low confidence SUMO targets regulated by Rhes overexpression (b-1)
cnksr2	acin1	rasd2	Ap2a1	rbbp4	rasd2	syt1		Q96D21	GTP-binding protein Rhes	RASD2	MVSPFARRPSVNSDLKYIKAKVLREGQARER
gnb2	acta1	pyr1	Sptan1	safb	fanci	prkar2b		Q96D21	GTP-binding protein Rhes	RASD2	SFDEVKRLQKQILEVKSCLKNKTKEAAELPM			High confidence Regulated Sites
gsdma	acta2	big1	CALM2	ranbp2	cdk1	nefh		Q96D21	GTP-binding protein Rhes	RASD2	ILVFSLDNRESFDEVKRLQKQILEVKSCLKN			Lower confidence Regulated Sites
spata2l	actb	rai3	SMURF1	tp53bp1	phf8	syn1		Q86XP1	Diacylglycerol kinase eta	DGKH	NNKREEHPEKCRSRTKNLMWYGVLGTRELLQ
xpr1	actc1	dnja1	Tubgcp2	rps27a	psmd3	safb		Q96D21	GTP-binding protein Rhes	RASD2	SLDNRESFDEVKRLQKQILEVKSCLKNKTKE
vwa1	actg1	aapk1	Nefl	h2afy	matr3	wdr7		Q8NEL0	Coiled-coil domain-containing protein 54	CCDC54	KSTDHLEKKTISPQMKTLKKRNHQNASRSFE
ldhb	actg2	gcn1l	Chtop	rasd2	sf3b1	itpr1		Q96D21	GTP-binding protein Rhes	RASD2	KNSYRMVVLGASRVGKSSIVSRFLNGRFEDQ
ncam1	adar	chip	Ap2a2	bcl11a	pcna	trim3		Q92565	Rap guanine nucleotide exchange factor 5	RAPGEF5	CSQLGKRVQLVKKFIKIAAHCKAQRNLNSFF
rac1	adnp	cip2a	Git1	hnrnpa1	gtf2i	cyfip1		Q92565	Rap guanine nucleotide exchange factor 5	RAPGEF5	RVQLVKKFIKIAAHCKAQRNLNSFFAIVMGL
myo1d	adsl	rs27l	Ncl	rps11	xrcc6	h2afy		Q96D21	GTP-binding protein Rhes	RASD2	VKRLQKQILEVKSCLKNKTKEAAELPMVICG
u2af2	ahnak	ppm1g	Fam21	hnrnpab	actb	csnk2a1		P05783	Keratin, type I cytoskeletal 18	KRT18	RRIVDGKVVSETNDTKVLRH___________
syt1	arhgdia	dic	Mbp	hist1h2bb	numa1	dgkb		Q9NS91	E3 ubiquitin-protein ligase RAD18	RAD18	YKKIAGMSQKTVTITKEDESTEKLSSVCMGQ
tbk1	arid3a	ddx17	Npm1	nop56		nefl		Q8N7H5	RNA polymerase II-associated factor 1 homolog	PAF1	SKRSQQHAKVVPWMRKTEYISTEFNRYGISN
nid1	arid4b	pgrc1	Ina	hnrnpu		akap5		A6NHR9	Structural maintenance of chromosomes flexible hinge domain-containing protein 1	SMCHD1	MTPIRKCNDSLRHSPKVETTDCPVPPKRMRR
ablim2	atf6	cand1	Tacc2	hnrnpm		ppp1cc		Q13485	Mothers against decapentaplegic homolog 4	SMAD4	LWRWPDLHKNELKHVKYCQYAFDLKCDSVCV
ckb	atrx	nbr1	VCP	rps3		raly		Q8N2W9	E3 SUMO-protein ligase PIAS4	PIAS4	QLVQFDCSPELFKKIKELYETRYAKKNSEPA
actr1a	bard1	prs4	MAPT	rps14		dclk1		Q15047	Histone-lysine N-methyltransferase SETDB1	SETDB1	SRMEAEKASTSGLGIKDEGDIKQAKKEDTDD
rab3c	baz1b	lpprc	E430025E21Rik	hnrnpc		atp1a1		CON__P05787	Keratin, type II cytoskeletal 8;Keratin, type II cytoskeletal 75;Keratin, type II cytoskeletal 5	KRT8;KRT75;KRT5	ANAKLSELEAALQRAKQDMARQLREYQELMN
camsap2	bcas3	xpot	TUBA8	hist1h3a		amph		Q86U86	Protein polybromo-1	PBRM1	WDQTLAARRRDVHLSKEQESRLPSHWLKSKG
synpo	bcl11a	ipo7	Sept5	rpl3		g3bp2		P52272	Heterogeneous nuclear ribonucleoprotein M	HNRNPM	EVLNKHSLSGRPLKVKEDPDGEHARRAMQKV
neurl4	bcl11b	nup85	Cyfip1	rps2		srpk2		Q86U86	Protein polybromo-1	PBRM1	MSGYILFSSEMRAVIKAQHPDYSFGELSRLV
c3	bcl7a	ntpcr	ABI1	rps3a		ap3d1		O43795	Unconventional myosin-Ib	MYO1B	LAVVAAVLKLGNIEFKPESRVNGLDESKIKD
eno2	bclaf1	sc16a	Tppp	rpl26				P49792	E3 SUMO-protein ligase RanBP2	RANBP2	ETSKAPKSGFEGMFTKKEGQWDCSVCLVRNE
vdac3	bcorl1	rcn2	PPP1CC	hdac1				P52272	Heterogeneous nuclear ribonucleoprotein M	HNRNPM	DIKMENGKSKGCGVVKFESPEVAERACRMMN
sucla2	bend3	usp9x	KIAA1033	hnrnpul1
prdx1	bhlhe40	sptc1	Wdr7	rps24
cep170	bms1	cy1	1200014J11Rik	npm1
hnrnph1	bptf	ciao1	Raly	hist1h1c
cat	brd1	fanci	MYO5A
prkar2b	brd4	ubac2	Syn2
tcp1	brd8	s61a1	Nefh
hspg2	brms1l	cmc2	Hspa12a
cpsf6	brpf3	mdn1	Rabgef1
lamb2	c5orf24	qcr6	YWHAZ
gad1	cav1	nu133	SNRNP200
camk2d	cbx1	rcn1	Ube3c
gnai1	cbx3	rs16	SPTBN1
fscn1	cbx4	k6pp	DCLK1
rbbp4	cbx5	dcaf7	SYT1
dynll1	ccar1	qki	Gnao1
rtn4	ccdc132	bag2	Gm9755
c4b	ccdc175	xpo1	PPP2R1A
actn2	ccdc54	rs13	SLC25A5
gnaz	ccnl1	prs6b	Lonrf2
dock7	ccnt1	if4a1	Vim
nefh	cdc23	ganab	Srsf4
anks1b	cdk1	dhb12	MAP2
dnm1l	chaf1a	pgrc2	ARHGEF7
btbd17	chd4	dvl2	DPYSL2
wdr47	chd9	dsg2	PSD3
eps15l1	cux1	psmd2	PTRF
ctnnd2	ddx19a	miro2	ITPR1
dlgap3	depdc7	rl36	G3bp2
fbxo41	dgkh	gasp2	SRPK2
syn1	dhfr	mtor	CSNK2A1
mapt	dnmt1	mbb1a	Amph
safb	dpf1	ipo9	3000002C10Rik
grin2b	dpf2	rac1	DDX3X
rims1	dsn1	nu160	Nap1l3
ctbp1	e2f7	tmeda	SERBP1
elavl3	ebf3	ecm29	YWHAB
gpr158	eif2s3	cdk1	TRA2A
wdr7	eif2s3l	pp6r3	CAPZB
coro2b	ep300	ybox1	TRIM3
dlg2	erf	cdc37	CAMK2G
hal	esrra	scrib	Mzt2
hnrnpa0	etv3	fbrl	Epb4.1l3
ranbp2	etv6	prps1	PRKAR2B
rps16	exosc9	gnas2	ABI2
caskin1	fam111b	nu205	EWSR1
shank3	fanci	mms19	Tubgcp6
coro1c	fgd6	borg5	Ap3d1
rpl19	flna	dnja2	SYN1
cap1	fosl2	cmc1	NONO
ank3	foxm1	ppac	Ssb
rhot1	fsbp	rpn1	ATP1A1
pde4a	gabpb2	gemi4	Safb2
ubap2l	gapdh	plec	AKAP5
dzank1	gatad2a	tecr	DBT
mycbp2	gins2	lap2	Ckmt1
cdh2	gltscr1	fa54b	H2AFY
clasp2	glyr1	rs17l	CAB39
lsamp	gnb2l1	tr112	SND1
tjp1	gon4l	atpo	CCDC53
cacna1a	gtf2i	gbf1	SAFB
kifap3	gtf2ird1	tcpa	4732456N10Rik
tsc2	gtf3c1	atd3a	ZC3H4
itpr1	gtpbp4	ipo4	HIST1H1A
pde2a	h2afj	cn37	ACTN4
cacnb4	h2afx	huwe1	DGKB
epb41l3	h2afy	djb11	DYNLL2
mta2	h2afy2	hook2	SNAP25
prpf8	h2afz	rl38	FAU
sbf1	h2bfs	telo2	Prpf19
tmod2	h3f3a	hba	MYBBP1A
tp53bp1	h3f3c	phf8	Bcan
myo6	hdac1	myh9
trim3	hdac2	eif3i
pfkl	hipk3	ddx20
cask	hist1h1b	magd1
cntn1	hist1h1c	akp8l
herc2	hist1h1e	rictr
cyfip1	hist1h2ad	m4k4
itsn2	hist1h2ag	rpb2
gprin3	hist1h2ah	atpg
arhgap32	hist1h2aj	psmd3
prkcb	hist1h2ba	aifm1
capza2	hist1h2bb	ruvb1
kif5c	hist1h2bc	btaf1
kif3b	hist1h2bd	ymel1
rps27a	hist1h2bh	dicer
tufm	hist1h2bj	rssa
ppfia3	hist1h2bk	cep44
tsc1	hist1h2bl	slirp
h2afy	hist1h2bm	map7
csnk2a1	hist1h2bn	aakg1
adcy5	hist1h2bo	dyhc1
cpsf7	hist1h3a	facd2
ogt	hist1h4a	esyt1
ryr3	hist1h4g	nduaa
map7d1	hist2h2aa3	nu153
rasd2	hist2h2ac	vdac2
acat1	hist2h2be	rt34
cand1	hist2h2bf	itih3
dnm1	hist2h3a	ldhb
rap1gap2	hist3h2bb	matr3
eef1g	hist3h3	agk
mrps9	hmbox1	vdac3
wasf1	hmces	igf1r
bcl11a	hmgb1	cog4
kif3a	hmgb1p1	abcd3
sec13	hmgn2	sera
rpl10	hmgn4	vdac1
gm996	hnrnpa1	sdcg3
rgs7	hnrnpa3	pds5a
ap2m1	hnrnpab	lzts2
snap91	hnrnpc	cab45
tenm2	hnrnpm	eftu
ppfia2	hnrnpr	an13a
hcn1	hnrnpu	dpoa2
dclk2	hnrnpul1	rl14
hnrnpf	homez	dyr
aco2	hsf2	anm5
sv2a	hsf2	mot1
cap2	hspa1a	ascc3
hnrnpa1	hspa1b	ccd47
rapgef4	hspa1l	atp8
rps11	hspa2	rs15a
rgs9	hspa6	tbg1
ap3b2	hspa8	tbb6
wnk2	hspb1	nduad
lzts1	ints4	rl35
nwd2	jun	nono
dlg3	junb	2aba
sv2b	kctd1	qcr8
ahcyl1	kctd15	sf3b2
cenpv	kdm1a	afg32
eno1	kdm2b	sf3b1
mark2	kdm5a	esyt2
tubb6	kdm5b	ubr5
acot10	kdm5b	hs90b
syngap1	kif14	fa83h
sfxn3	klf3	ptpm1
calcoco1	krt18	smc1a
plec	krt2	tm9s2
trim46	krt3	adt2
ncoa5	krt5	psmd4
dgkb	krt6a	tbb5
ssbp1	krt6b	s39a7
atp6v0d1	krt6c	qcr2
pde1b	krt7	rl17
tax1bp1	krt75	fakd5
ilf2	krt76	heat2
slc25a4	krt79	pcna
uqcrq	krt8	veza
foxred1	krt84	tpis
ago2	l3mbtl3	acot9
aldoa	lcorl	rbm39
pip5k1c	lct	ruvb2
adgrl1	lmna	ptov1
gphn	lmnb1	nu214
pkm	lmnb2	cbwd5
rbmx	lsm4	rbm14
ddx3x	mafg	syic
slc25a22	matr3	rab13
nefl	mbd1	hacd3
iqsec2	mbd2	djc11
nudt21	mbd3	mppb
mapk8ip3	mbip	lman1
rps25	mcm2	dhsa
tra2b	mcm3	rl27a
rab11fip2	mcm6	rt12
ap2s1	mcm7	gapd1
usp9x	mcm7	dctp1
basp1	mcm7	rs26
dhx9	mdc1	xpo7
hnrnpab	mecom	stt3a
pcbp1	med12	erln1
add1	med7	gtf2i
hspa4	mga	zw10
abcd3	mki67	iffo2
akap5	mllt3	dnjc7
atp5c1	mlst8	syep
ywhah	morc3	txnd5
hnrnpa2b1	msl2	rl24
sept11_	myh10	nup93
ppp1cc	myo1b	mtch2
raly	nab1	rl7
fxr1	nacc1	qil1
hist1h2bb	nacc2	dest
dhx15	ncoa2	atp5h
fam120a	ncor1	psb6
hnrnpd	ndnl2	xrcc6
hsph1	nfat5	dyl1
dclk1	nfil3	syfa
trim9	nfrkb	tcpe
lgi3	nhp2	pp1a
ndufs1	nop56	rl27
nop56	nop58	imb1
atp1a1	npm1	rs20
cnp	npm1	cand2
purb	nsmce2	exoc1
prkacb	numa1	flii
syp	paf1	prs10
mecp2	parp1	mlf2
rpl11	pbrm1	4f2
hnrnpu	pcna	cdk4
rbm14	pfdn2	pja2
exog	pgam1	zswm8
hnrnpl	pgam2	epipl
pdhb	pgam4	gbb2
hnrnpm	phf21a	k2c1
vdac1	phf8	prkdc
arhgef2	phip	myl6
thy1	pias1	atm
rpl7	pias2	smc2
mlf2	pias3	rab9b
mobp	pias4	park7
snx27	pml	basi
dlgap2	pnn	apol2
sorbs1	polr3d	rs27a
slc25a1	polr3e	sun1
grin1	polr3f	trap1
rbm39	prdm15	at1a1
cyld	prpf4b	ckap4
lancl2	psmd3	rs3
rps3	psmd8	tbc15
immt	ptrf	rab1c
lrrc7	rad18	rs18
ddx17	rai1	tim50
amph	ranbp2	rs14
dsg1a	rangap1	k1c18
zc2hc1a	rapgef5	emd
kcnj4	rasd2	atpa
myef2	rbbp4	nudc
mast3	rbm6	gbb1
rps14	rgpd1	phb
hnrnpc	rgpd2	if5a2
camkv	rgpd3	prc1
rplp0	rgpd4	rs11
hist1h3a	rgpd5	rl40
eef2	rgpd8	tsc2
macf1	rlf	ndkb
g3bp2	rpl26	txtp
hp1bp3	rpl3	f133b
rpl12	rps11	at5f1
ilf3	rps14	enoa
rpl7a	rps2	rl23
srpk2	rps24	h4
rpl27	rps27a	h2b1l
rpl3	rps3	tnpo1
rpl8	rps3a	ddx3x
elavl1	rreb1	rl11
syngr3	rsf1	rl3
rpl28	rsl1d1	ddx21
rps2	ruvbl1	prdx4
rpl30	sae1	atpb
rpl31	safb	kdis
lamc1	safb2	dcaf8
myl6	safb2	rl18
ap3d1	samd11	rs8
rpl14	sap130	rl8
rps6	sars	desp
rps9	sart1	metk2
hist1h2af	satb2	magd2
rpl4	scml2	ran
rpl13a	serbp1	tcf25
rpl27a	setdb1	amer1
rpl6	sf3a1	actb
rps3a	sf3b1	ch60
rps8	sfpq	ndus2
rpl13	slx4	fubp3
rpl18	smad4	at1b3
rpl23a	smarca1	numa1
h1f0	smarcc2	acly
rpl34	smarce1	rs4x
rpl18a	smchd1	rb11a
rpl15	snd1	cdc42
rps15a	snip1	h12
rpl26	sp100	hnrpr
rpl24	sp3	elob
rps13	spen	pabp4
ryr2	sprtn	rs6
flii	sumo1	nasp
hdac1	sumo2	rl28
dnah8	sumo3	pgam5
aak1	supt3h	spag5
ccdc177	suv420h1	bag3
dnaja1	sympk	hnrpm
tecr	tada3	nu155
hacd3	taf2	rl4
dgkz	tcf20	rl10
fxr2	tcof1	rl21
micu3	tdg	rs3a
purg	tet3	ef2
hnrnph2	tfap2c	rs5
plekha6	thoc1	strap
lgi1	top1	hnrpk
tenm3	top2a	elav1
upf1	top2b	big2
arf5	topors	pdip3
znf326	tp53	papd1
hspa4l	tp53bp1	rl31
hnrnpul1	tp73	cp013
lrp1	trim24	pcbp1
dctn4	trim28	ppia
bag5	trim33	rl13
gabra4	trps1	rs9
syne1	trrap	tebp
srsf7	uba2	ubc12
rbfox2	uba52	rl13a
atp2b2	ubb	srsf3
gap43	ubc	pcbp2
fam126b	ube2i	1433b
ttn	ubtf	hsp7c
fmr1	uimc1	ef1g
rps20	usf1	hnrh1
myo9a	wdr43
fbxl16	wdr5
dock11	wdr64
clta	wdr70
khdrbs1	wdr75
sept3_	wiz
cltb	xpc
atp5o	xrcc6
rps19	yeats2
rrbp1	ylpm1
btbd10	yy1
dctn2	yy1ap1
ppp1r9b	zbtb2
rps24	zbtb21
bcas1	zbtb25
lactb	zbtb33
rpl29	zbtb34
caprin1	zbtb38
rpl32	zbtb46
rps23	zc3h11a
rpl36a	zc3h13
ndufa4	zeb1
npm1	zeb2
sag	zfhx4
rpl35a	zfp1
rpl10a	zfp62
rpl36	zic2
rps26	zic5
thsd4	zmym1
rpl21	zmym2
hist1h1c	zmym4
rpl17	znf106
rpl35	znf12
syt17	znf189
	znf24
	znf263
	znf280c
	znf296
	znf318
	znf319
	znf337
	znf444
	znf445
	znf451
	znf462
	znf516
	znf518a
	znf521
	znf585a
	znf585b
	znf608
	znf644
	znf646
	znf724p
	znf800
	znf827
	znhit6

### Sheet: Sheet2
Rhes interactors in SUMO overexpressing HEK293 cells (a)	SUMOylated proteins in Rhes expressing HEK293 cells (b)	Rhesactome (Shahani, 2016) (c)	SUMO enriched proteins in brain (Matsuzaki, 2015) (d)	(c) vs (b)	(a) vs (b)	(a) vs (d)	High/Low confidence SUMO targets regulated by Rhes overexpression (b-1)
rasd2	acin1	cnksr2	Ap2a1	rbbp4	rasd2	syt1	RASD2
pyr1	acta1	gnb2	Sptan1	safb	fanci	prkar2b	RASD2	High confidence Regulated Sites
big1	acta2	gsdma	CALM2	ranbp2	cdk1	nefh	RASD2	Lower confidence Regulated Sites
rai3	actb	spata2l	SMURF1	tp53bp1	phf8	syn1	DGKH
dnja1	actc1	xpr1	Tubgcp2	rps27a	psmd3	safb	RASD2
aapk1	actg1	vwa1	Nefl	h2afy	matr3	wdr7	CCDC54
gcn1l	actg2	ldhb	Chtop	rasd2	sf3b1	itpr1	RASD2
chip	adar	ncam1	Ap2a2	bcl11a	pcna	trim3	RAPGEF5
cip2a	adnp	rac1	Git1	hnrnpa1	gtf2i	cyfip1	RAPGEF5
rs27l	adsl	myo1d	Ncl	rps11	xrcc6	h2afy	RASD2
ppm1g	ahnak	u2af2	Fam21	hnrnpab	actb	csnk2a1	KRT18
dic	arhgdia	syt1	Mbp	hist1h2bb	numa1	dgkb	RAD18
ddx17	arid3a	tbk1	Npm1	nop56		nefl	PAF1
pgrc1	arid4b	nid1	Ina	hnrnpu		akap5	SMCHD1
cand1	atf6	ablim2	Tacc2	hnrnpm		ppp1cc	SMAD4
nbr1	atrx	ckb	VCP	rps3		raly	PIAS4
prs4	bard1	actr1a	MAPT	rps14		dclk1	SETDB1
lpprc	baz1b	rab3c	E430025E21Rik	hnrnpc		atp1a1	KRT8;KRT75;KRT5
xpot	bcas3	camsap2	TUBA8	hist1h3a		amph	PBRM1
ipo7	bcl11a	synpo	Sept5	rpl3		g3bp2	HNRNPM
nup85	bcl11b	neurl4	Cyfip1	rps2		srpk2	PBRM1
ntpcr	bcl7a	c3	ABI1	rps3a		ap3d1	MYO1B
sc16a	bclaf1	eno2	Tppp	rpl26			RANBP2
rcn2	bcorl1	vdac3	PPP1CC	hdac1			HNRNPM
usp9x	bend3	sucla2	KIAA1033	hnrnpul1
sptc1	bhlhe40	prdx1	Wdr7	rps24
cy1	bms1	cep170	1200014J11Rik	npm1
ciao1	bptf	hnrnph1	Raly	hist1h1c
fanci	brd1	cat	MYO5A
ubac2	brd4	prkar2b	Syn2
s61a1	brd8	tcp1	Nefh
cmc2	brms1l	hspg2	Hspa12a
mdn1	brpf3	cpsf6	Rabgef1
qcr6	c5orf24	lamb2	YWHAZ
nu133	cav1	gad1	SNRNP200
rcn1	cbx1	camk2d	Ube3c
rs16	cbx3	gnai1	SPTBN1
k6pp	cbx4	fscn1	DCLK1
dcaf7	cbx5	rbbp4	SYT1
qki	ccar1	dynll1	Gnao1
bag2	ccdc132	rtn4	Gm9755
xpo1	ccdc175	c4b	PPP2R1A
rs13	ccdc54	actn2	SLC25A5
prs6b	ccnl1	gnaz	Lonrf2
if4a1	ccnt1	dock7	Vim
ganab	cdc23	nefh	Srsf4
dhb12	cdk1	anks1b	MAP2
pgrc2	chaf1a	dnm1l	ARHGEF7
dvl2	chd4	btbd17	DPYSL2
dsg2	chd9	wdr47	PSD3
psmd2	cux1	eps15l1	PTRF
miro2	ddx19a	ctnnd2	ITPR1
rl36	depdc7	dlgap3	G3bp2
gasp2	dgkh	fbxo41	SRPK2
mtor	dhfr	syn1	CSNK2A1
mbb1a	dnmt1	mapt	Amph
ipo9	dpf1	safb	3000002C10Rik
rac1	dpf2	grin2b	DDX3X
nu160	dsn1	rims1	Nap1l3
tmeda	e2f7	ctbp1	SERBP1
ecm29	ebf3	elavl3	YWHAB
cdk1	eif2s3	gpr158	TRA2A
pp6r3	eif2s3l	wdr7	CAPZB
ybox1	ep300	coro2b	TRIM3
cdc37	erf	dlg2	CAMK2G
scrib	esrra	hal	Mzt2
fbrl	etv3	hnrnpa0	Epb4.1l3
prps1	etv6	ranbp2	PRKAR2B
gnas2	exosc9	rps16	ABI2
nu205	fam111b	caskin1	EWSR1
mms19	fanci	shank3	Tubgcp6
borg5	fgd6	coro1c	Ap3d1
dnja2	flna	rpl19	SYN1
cmc1	fosl2	cap1	NONO
ppac	foxm1	ank3	Ssb
rpn1	fsbp	rhot1	ATP1A1
gemi4	gabpb2	pde4a	Safb2
plec	gapdh	ubap2l	AKAP5
tecr	gatad2a	dzank1	DBT
lap2	gins2	mycbp2	Ckmt1
fa54b	gltscr1	cdh2	H2AFY
rs17l	glyr1	clasp2	CAB39
tr112	gnb2l1	lsamp	SND1
atpo	gon4l	tjp1	CCDC53
gbf1	gtf2i	cacna1a	SAFB
tcpa	gtf2ird1	kifap3	4732456N10Rik
atd3a	gtf3c1	tsc2	ZC3H4
ipo4	gtpbp4	itpr1	HIST1H1A
cn37	h2afj	pde2a	ACTN4
huwe1	h2afx	cacnb4	DGKB
djb11	h2afy	epb41l3	DYNLL2
hook2	h2afy2	mta2	SNAP25
rl38	h2afz	prpf8	FAU
telo2	h2bfs	sbf1	Prpf19
hba	h3f3a	tmod2	MYBBP1A
phf8	h3f3c	tp53bp1	Bcan
myh9	hdac1	myo6
eif3i	hdac2	trim3
ddx20	hipk3	pfkl
magd1	hist1h1b	cask
akp8l	hist1h1c	cntn1
rictr	hist1h1e	herc2
m4k4	hist1h2ad	cyfip1
rpb2	hist1h2ag	itsn2
atpg	hist1h2ah	gprin3
psmd3	hist1h2aj	arhgap32
aifm1	hist1h2ba	prkcb
ruvb1	hist1h2bb	capza2
btaf1	hist1h2bc	kif5c
ymel1	hist1h2bd	kif3b
dicer	hist1h2bh	rps27a
rssa	hist1h2bj	tufm
cep44	hist1h2bk	ppfia3
slirp	hist1h2bl	tsc1
map7	hist1h2bm	h2afy
aakg1	hist1h2bn	csnk2a1
dyhc1	hist1h2bo	adcy5
facd2	hist1h3a	cpsf7
esyt1	hist1h4a	ogt
nduaa	hist1h4g	ryr3
nu153	hist2h2aa3	map7d1
vdac2	hist2h2ac	rasd2
rt34	hist2h2be	acat1
itih3	hist2h2bf	cand1
ldhb	hist2h3a	dnm1
matr3	hist3h2bb	rap1gap2
agk	hist3h3	eef1g
vdac3	hmbox1	mrps9
igf1r	hmces	wasf1
cog4	hmgb1	bcl11a
abcd3	hmgb1p1	kif3a
sera	hmgn2	sec13
vdac1	hmgn4	rpl10
sdcg3	hnrnpa1	gm996
pds5a	hnrnpa3	rgs7
lzts2	hnrnpab	ap2m1
cab45	hnrnpc	snap91
eftu	hnrnpm	tenm2
an13a	hnrnpr	ppfia2
dpoa2	hnrnpu	hcn1
rl14	hnrnpul1	dclk2
dyr	homez	hnrnpf
anm5	hsf2	aco2
mot1	hsf2	sv2a
ascc3	hspa1a	cap2
ccd47	hspa1b	hnrnpa1
atp8	hspa1l	rapgef4
rs15a	hspa2	rps11
tbg1	hspa6	rgs9
tbb6	hspa8	ap3b2
nduad	hspb1	wnk2
rl35	ints4	lzts1
nono	jun	nwd2
2aba	junb	dlg3
qcr8	kctd1	sv2b
sf3b2	kctd15	ahcyl1
afg32	kdm1a	cenpv
sf3b1	kdm2b	eno1
esyt2	kdm5a	mark2
ubr5	kdm5b	tubb6
hs90b	kdm5b	acot10
fa83h	kif14	syngap1
ptpm1	klf3	sfxn3
smc1a	krt18	calcoco1
tm9s2	krt2	plec
adt2	krt3	trim46
psmd4	krt5	ncoa5
tbb5	krt6a	dgkb
s39a7	krt6b	ssbp1
qcr2	krt6c	atp6v0d1
rl17	krt7	pde1b
fakd5	krt75	tax1bp1
heat2	krt76	ilf2
pcna	krt79	slc25a4
veza	krt8	uqcrq
tpis	krt84	foxred1
acot9	l3mbtl3	ago2
rbm39	lcorl	aldoa
ruvb2	lct	pip5k1c
ptov1	lmna	adgrl1
nu214	lmnb1	gphn
cbwd5	lmnb2	pkm
rbm14	lsm4	rbmx
syic	mafg	ddx3x
rab13	matr3	slc25a22
hacd3	mbd1	nefl
djc11	mbd2	iqsec2
mppb	mbd3	nudt21
lman1	mbip	mapk8ip3
dhsa	mcm2	rps25
rl27a	mcm3	tra2b
rt12	mcm6	rab11fip2
gapd1	mcm7	ap2s1
dctp1	mcm7	usp9x
rs26	mcm7	basp1
xpo7	mdc1	dhx9
stt3a	mecom	hnrnpab
erln1	med12	pcbp1
gtf2i	med7	add1
zw10	mga	hspa4
iffo2	mki67	abcd3
dnjc7	mllt3	akap5
syep	mlst8	atp5c1
txnd5	morc3	ywhah
rl24	msl2	hnrnpa2b1
nup93	myh10	sept11_
mtch2	myo1b	ppp1cc
rl7	nab1	raly
qil1	nacc1	fxr1
dest	nacc2	hist1h2bb
atp5h	ncoa2	dhx15
psb6	ncor1	fam120a
xrcc6	ndnl2	hnrnpd
dyl1	nfat5	hsph1
syfa	nfil3	dclk1
tcpe	nfrkb	trim9
pp1a	nhp2	lgi3
rl27	nop56	ndufs1
imb1	nop58	nop56
rs20	npm1	atp1a1
cand2	npm1	cnp
exoc1	nsmce2	purb
flii	numa1	prkacb
prs10	paf1	syp
mlf2	parp1	mecp2
4f2	pbrm1	rpl11
cdk4	pcna	hnrnpu
pja2	pfdn2	rbm14
zswm8	pgam1	exog
epipl	pgam2	hnrnpl
gbb2	pgam4	pdhb
k2c1	phf21a	hnrnpm
prkdc	phf8	vdac1
myl6	phip	arhgef2
atm	pias1	thy1
smc2	pias2	rpl7
rab9b	pias3	mlf2
park7	pias4	mobp
basi	pml	snx27
apol2	pnn	dlgap2
rs27a	polr3d	sorbs1
sun1	polr3e	slc25a1
trap1	polr3f	grin1
at1a1	prdm15	rbm39
ckap4	prpf4b	cyld
rs3	psmd3	lancl2
tbc15	psmd8	rps3
rab1c	ptrf	immt
rs18	rad18	lrrc7
tim50	rai1	ddx17
rs14	ranbp2	amph
k1c18	rangap1	dsg1a
emd	rapgef5	zc2hc1a
atpa	rasd2	kcnj4
nudc	rbbp4	myef2
gbb1	rbm6	mast3
phb	rgpd1	rps14
if5a2	rgpd2	hnrnpc
prc1	rgpd3	camkv
rs11	rgpd4	rplp0
rl40	rgpd5	hist1h3a
tsc2	rgpd8	eef2
ndkb	rlf	macf1
txtp	rpl26	g3bp2
f133b	rpl3	hp1bp3
at5f1	rps11	rpl12
enoa	rps14	ilf3
rl23	rps2	rpl7a
h4	rps24	srpk2
h2b1l	rps27a	rpl27
tnpo1	rps3	rpl3
ddx3x	rps3a	rpl8
rl11	rreb1	elavl1
rl3	rsf1	syngr3
ddx21	rsl1d1	rpl28
prdx4	ruvbl1	rps2
atpb	sae1	rpl30
kdis	safb	rpl31
dcaf8	safb2	lamc1
rl18	safb2	myl6
rs8	samd11	ap3d1
rl8	sap130	rpl14
desp	sars	rps6
metk2	sart1	rps9
magd2	satb2	hist1h2af
ran	scml2	rpl4
tcf25	serbp1	rpl13a
amer1	setdb1	rpl27a
actb	sf3a1	rpl6
ch60	sf3b1	rps3a
ndus2	sfpq	rps8
fubp3	slx4	rpl13
at1b3	smad4	rpl18
numa1	smarca1	rpl23a
acly	smarcc2	h1f0
rs4x	smarce1	rpl34
rb11a	smchd1	rpl18a
cdc42	snd1	rpl15
h12	snip1	rps15a
hnrpr	sp100	rpl26
elob	sp3	rpl24
pabp4	spen	rps13
rs6	sprtn	ryr2
nasp	sumo1	flii
rl28	sumo2	hdac1
pgam5	sumo3	dnah8
spag5	supt3h	aak1
bag3	suv420h1	ccdc177
hnrpm	sympk	dnaja1
nu155	tada3	tecr
rl4	taf2	hacd3
rl10	tcf20	dgkz
rl21	tcof1	fxr2
rs3a	tdg	micu3
ef2	tet3	purg
rs5	tfap2c	hnrnph2
strap	thoc1	plekha6
hnrpk	top1	lgi1
elav1	top2a	tenm3
big2	top2b	upf1
pdip3	topors	arf5
papd1	tp53	znf326
rl31	tp53bp1	hspa4l
cp013	tp73	hnrnpul1
pcbp1	trim24	lrp1
ppia	trim28	dctn4
rl13	trim33	bag5
rs9	trps1	gabra4
tebp	trrap	syne1
ubc12	uba2	srsf7
rl13a	uba52	rbfox2
srsf3	ubb	atp2b2
pcbp2	ubc	gap43
1433b	ube2i	fam126b
hsp7c	ubtf	ttn
ef1g	uimc1	fmr1
hnrh1	usf1	rps20
	wdr43	myo9a
	wdr5	fbxl16
	wdr64	dock11
	wdr70	clta
	wdr75	khdrbs1
	wiz	sept3_
	xpc	cltb
	xrcc6	atp5o
	yeats2	rps19
	ylpm1	rrbp1
	yy1	btbd10
	yy1ap1	dctn2
	zbtb2	ppp1r9b
	zbtb21	rps24
	zbtb25	bcas1
	zbtb33	lactb
	zbtb34	rpl29
	zbtb38	caprin1
	zbtb46	rpl32
	zc3h11a	rps23
	zc3h13	rpl36a
	zeb1	ndufa4
	zeb2	npm1
	zfhx4	sag
	zfp1	rpl35a
	zfp62	rpl10a
	zic2	rpl36
	zic5	rps26
	zmym1	thsd4
	zmym2	rpl21
	zmym4	hist1h1c
	znf106	rpl17
	znf12	rpl35
	znf189	syt17
	znf24
	znf263
	znf280c
	znf296
	znf318
	znf319
	znf337
	znf444
	znf445
	znf451
	znf462
	znf516
	znf518a
	znf521
	znf585a
	znf585b
	znf608
	znf644
	znf646
	znf724p
	znf800
	znf827
	znhit6

### Sheet: SUMO protein interact with Rhes
log(e)	% coverage	% (corrected)	unique peptides	total peptides	Mr	Accession	Entrez Gene Name	Entrez Gene ID	Category	Description
-196.5	23	29	17	42	107.6	ENSMUSP00000082519	Ap2a1	11771	Vesicular and Trafficking	Ap2a1, AP-2 complex subunit alpha-1 (Adapter-related protein complex 2 alpha-1 subunit)(Adaptor protein complex AP-2 subunit alpha-1)(Alpha1-adaptin)(Plasma membrane adaptor HA2/AP2 adaptin alpha A subunit)(Alpha-adaptin A)(Clathrin assembly protein complex 2 alpha-A large chain)(100 kDa coated vesicle protein A) [ Source: UniProt P17426 ]
-164	8	10	13	27	285.2	ENSMUSP00000109348	Sptan1	20740	Cytoskeletal	Spna2, Spectrin alpha chain, brain (Spectrin, non-erythroid alpha chain)(Alpha-II spectrin)(Fodrin alpha chain) [ Source: UniProt P16546 ]
-95.9	76	100+	7	27	16.8	ENSP00000272298	CALM2	808	Signaling	Calmodulin (CaM) [ Source: UniProt P62158 ]
-91.6	14	19	9	23	83.4	ENSP00000355326	SMURF1	57154	Signaling	E3 ubiquitin-protein ligase SMURF1 (hSMURF1)( EC 6.3.2.- )(SMAD ubiquitination regulatory factor 1)(SMAD-specific E3 ubiquitin-protein ligase 1) [ Source: UniProt Q9HCE7 ] Source: 6.3.2.-
-117.2	12	16	10	21	103.2	ENSMUSP00000026547	Tubgcp2	74237	Cytoskeletal	Tubgcp2, Gamma-tubulin complex component 2 (GCP-2) [ Source: UniProt Q921G8 ]
-107.1	25	31	9	21	61.5	ENSMUSP00000022639	Nefl	18039	Cytoskeletal	Nefl, Neurofilament light polypeptide (NF-L)(Neurofilament triplet L protein)(68 kDa neurofilament protein) [ Source: UniProt P08551 ]
-42.9	21	34	4	20	23.8	ENSMUSP00000102967	Chtop	66511	Nuclear Factors	2500003M10Rik, Uncharacterized protein C1orf77 homolog [ Source: UniProt Q9CY57 ]
-130.8	10	14	7	18	104	ENSMUSP00000003038	Ap2a2	11772	Vesicular and Trafficking	Ap2a2, AP-2 complex subunit alpha-2 (Adapter-related protein complex 2 alpha-2 subunit)(Adaptor protein complex AP-2 subunit alpha-2)(Alpha2-adaptin)(Plasma membrane adaptor HA2/AP2 adaptin alpha C subunit)(Alpha-adaptin C)(Clathrin assembly protein complex 2 alpha-C large chain)(100 kDa coated vesicle protein C) [ Source: UniProt P17427 ]
-88.2	20	26	9	17	85.2	ENSMUSP00000037210	Git1	216963	Kinases and Phosphotases	Git1, ARF GTPase-activating protein GIT1 (G protein-coupled receptor kinase-interactor 1)(GRK-interacting protein 1) [ Source: UniProt Q68FF6 ]
-70.6	9.9	16	7	16	76.7	ENSMUSP00000027438	Ncl	17975	Cytoskeletal	Ncl, Nucleolin (Protein C23) [ Source: UniProt P09405 ]
-110.2	13	16	9	15	145.2	ENSMUSP00000038983	Fam21	28006	Cytoskeletal	D6Wsu116e, Protein FAM21 [ Source: UniProt Q6PGL7 ]
-48.4	17	28	5	15	27.2	ENSMUSP00000046185	Mbp	17196	Neuronal	Mbp, Myelin basic protein (MBP)(Myelin A1 protein) [ Source: UniProt P04370 ]
-43.5	23	29	4	15	32.5	ENSMUSP00000075067	Npm1	18148	Kinases and Phosphotases	Npm1, Nucleophosmin (NPM)(Nucleolar phosphoprotein B23)(Numatrin)(Nucleolar protein NO38) [ Source: UniProt Q61937 ]
-76.3	15	20	7	12	55.3	ENSMUSP00000041347	Ina	226180	Cytoskeletal	Ina, Alpha-internexin (Alpha-Inx)(66 kDa neurofilament protein)(Neurofilament-66)(NF-66) [ Source: UniProt P46660 ]
-52.1	2.8	4	5	9	305	ENSMUSP00000081561	Tacc2	57752	Nuclear Factors	Tacc2, Transforming acidic coiled-coil-containing protein 2 [ Source: UniProt Q9JJG0 ]
-37.7	6.3	8	4	9	89.3	ENSP00000380059	VCP	7415	Vesicular and Trafficking	Transitional endoplasmic reticulum ATPase (TER ATPase)(15S Mg(2+)-ATPase p97 subunit)(Valosin-containing protein)(VCP) [ Source: UniProt P55072 ]
-36.1	6.6	9	4	9	78.9	ENSP00000262410	MAPT	4137	Cytoskeletal	Microtubule-associated protein tau (Neurofibrillary tangle protein)(Paired helical filament-tau)(PHF-tau) [ Source: UniProt P10636 ]
-62.2	6	8	6	8	134	ENSMUSP00000022976	E430025E21Rik	223593	Cytoskeletal	E430025E21Rik, Strumpellin [ Source: UniProt Q8C2E7 ]
-7.9	3.4	5	1	8	42.9	ENSP00000318575	TUBA8	51807	Cytoskeletal	Tubulin alpha-8 chain (Alpha-tubulin 8)(Tubulin alpha chain-like 2) [ Source: UniProt Q9NY65 ]
-28.1	11	15	3	7	42.8	ENSMUSP00000094750	Sept5	18951	Nuclear Factors	Sept5, Septin-5 (Peanut-like protein 1)(Cell division control-related protein 1)(CDCrel-1) [ Source: UniProt Q9Z2Q6 ]
-140.9	3.3	5	4	6	145.1	ENSMUSP00000032629	Cyfip1	20430	Cytoskeletal	Cyfip1, Cytoplasmic FMR1-interacting protein 1 (Specifically Rac1-associated protein 1)(Sra-1) [ Source: UniProt Q7TMB8 ]
-25.4	8.3	15	3	6	52.4	ENSP00000352114	ABI1	10006	Kinases and Phosphotases	Abl interactor 1 (Abelson interactor 1)(Abi-1)(Spectrin SH3 domain-binding protein 1)(Eps8 SH3 domain-binding protein)(Eps8-binding protein)(e3B1)(Nap1-binding protein)(Nap1BP)(Abl-binding protein 4)(AblBP4) [ Source: UniProt Q8IZP0 ]
-25.2	13	21	2	6	23.6	ENSMUSP00000022057	Tppp	72948	Cytoskeletal	Tppp, Tubulin polymerization-promoting protein (TPPP) [ Source: UniProt Q7TQD2 ]
-25	9	13	2	6	37	ENSP00000335084	PPP1CC	5501	Kinases and Phosphotases	Serine/threonine-protein phosphatase PP1-gamma catalytic subunit (PP-1G)( EC 3.1.3.16 )(Protein phosphatase 1C catalytic subunit) [ Source: UniProt P36873 ] Source: 3.1.3.16
-38.6	5.6	7	4	5	98.7	ENSP00000311757	KIAA1033	23325	Cytoskeletal	UPF0681 protein KIAA1033 [ Source: UniProt Q2M389 ]
-28.3	2.8	4	3	5	163.3	ENSMUSP00000072509	Wdr7	104082	unknown	Wdr7, WD repeat-containing protein 7 (TGF-beta resistance-associated protein TRAG) [ Source: UniProt Q920I9 ]
-28.1	7	11	3	5	70	ENSMUSP00000021135	1200014J11Rik	66874	Nuclear Factors	1200014J11Rik, Uncharacterized protein C17orf85 homolog [ Source: UniProt Q8BZR9 ]
-27.7	13	18	3	5	33.2	ENSMUSP00000029120	Raly	19383	Nuclear Factors	Raly, RNA-binding protein Raly (hnRNP associated with lethal yellow protein)(Maternally-expressed hnRNP C-related protein) [ Source: UniProt Q64012 ]
-26.3	2	3	3	5	215.3	ENSP00000382177	MYO5A	4644	Cytoskeletal	Myosin-Va (Dilute myosin heavy chain, non-muscle)(Myosin heavy chain 12)(Myosin-12)(Myoxin) [ Source: UniProt Q9Y4I1 ]
-24.2	7.3	11	3	5	63.3	ENSMUSP00000009538	Syn2	20965	Neuronal	Syn2, Synapsin-2 (Synapsin II) [ Source: UniProt Q64332 ]
-24.1	2.9	4	3	5	116.9	ENSMUSP00000091061	Nefh	380684	Neuronal	Nefh, Neurofilament heavy polypeptide (NF-H)(Neurofilament triplet H protein)(200 kDa neurofilament protein) [ Source: UniProt P19246 ]
-22.7	5.3	7	3	5	74.8	ENSMUSP00000066860	Hspa12a	73442	other	Hspa12a, Heat shock 70 kDa protein 12A [ Source: UniProt Q8K0U4 ]
-21.6	5.9	8	3	5	56.8	ENSMUSP00000026390	Rabgef1	56715	Vesicular and Trafficking	Rabgef1, Rab5 GDP/GTP exchange factor (Rabex-5) [ Source: UniProt Q9JM13 ]
-31.6	12	18	2	5	27.7	ENSP00000379287	YWHAZ	7534	Kinases and Phosphotases	14-3-3 protein zeta/delta (Protein kinase C inhibitor protein 1)(KCIP-1) [ Source: UniProt P63104 ]
-19	1.4	2	2	5	244.4	ENSP00000317123	SNRNP200	101929240	Nuclear Factors	U5 small nuclear ribonucleoprotein 200 kDa helicase ( EC 3.6.1.- )(U5 snRNP-specific 200 kDa protein)(U5-200KD)(Activating signal cointegrator 1 complex subunit 3-like 1)(BRR2 homolog) [ Source: UniProt O75643 ] Source: 3.6.1.-
-15	2.4	4	2	5	123.9	ENSMUSP00000045998	Ube3c	100763	other	Ube3c, Ubiquitin-protein ligase E3C ( EC 6.3.2.- ) [ Source: UniProt Q80U95 ] Source: 6.3.2.-
-13.2	0.9	1	2	5	274.4	ENSP00000349259	SPTBN1	6711	Cytoskeletal	Spectrin beta chain, brain 1 (Spectrin, non-erythroid beta chain 1)(Beta-II spectrin)(Fodrin beta chain) [ Source: UniProt Q01082 ]
-34.6	7.4	11	4	4	81	ENSP00000255448	DCLK1	9201	Kinases and Phosphotases	Serine/threonine-protein kinase DCLK1 ( EC 2.7.11.1 )(Doublecortin-like and CAM kinase-like 1)(Doublecortin-like kinase 1) [ Source: UniProt O15075 ] Source: 2.7.11.1
-26.2	10	22	3	4	47.5	ENSP00000376932	SYT1	6857	Neuronal	Synaptotagmin-1 (Synaptotagmin I)(SytI)(p65) [ Source: UniProt P21579 ]
-21.9	7.3	10	2	4	40.1	ENSMUSP00000034198	Gnao1	14681	Signaling	Gnao1, Guanine nucleotide-binding protein G(o) subunit alpha [ Source: UniProt P18872 ]
-19.2	6.9	9	2	4	49.5	ENSMUSP00000091180	Gm9755	233870	other	Tufm
-17.8	6.1	8	2	4	65.3	ENSP00000324804	PPP2R1A	5518	Kinases and Phosphotases	Serine/threonine-protein phosphatase 2A 65 kDa regulatory subunit A alpha isoform (PP2A, subunit A, PR65-alpha isoform)(PP2A, subunit A, R1-alpha isoform)(Medium tumor antigen-associated 61 kDa protein) [ Source: UniProt P30153 ]
-15.6	6.7	9	2	4	32.8	ENSP00000360671	SLC25A5	292	other	ADP/ATP translocase 2 (Adenine nucleotide translocator 2)(ANT 2)(ADP,ATP carrier protein 2)(Solute carrier family 25 member 5)(ADP,ATP carrier protein, fibroblast isoform) [ Source: UniProt P05141 ]
-14.1	4.4	9	2	4	58.4	ENSMUSP00000047372	Lonrf2	381338	unknown	LON peptidase N-terminal domain and ring finger 2 [Source:RefSeq peptide;Acc:NP_001025049]
-14	4.7	6	2	4	53.7	ENSMUSP00000028062	Vim	22352	Cytoskeletal	Vim, Vimentin [ Source: UniProt P20152 ]
-13.1	4.1	11	2	4	56.2	ENSMUSP00000061474	Srsf4	57317	Nuclear Factors	Sfrs4, Splicing factor, arginine/serine-rich 4 [ Source: UniProt Q8VE97 ]
-10.6	3.6	6	2	4	58.9	ENSP00000199940	MAP2	4133	Cytoskeletal	Microtubule-associated protein 2 (MAP-2) [ Source: UniProt P11137 ]
-9.8	2.5	3	1	4	73.1	ENSP00000364888	ARHGEF7	8874	Signaling	Rho guanine nucleotide exchange factor 7 (PAK-interacting exchange factor beta)(Beta-Pix)(COOL-1)(p85) [ Source: UniProt Q14155 ]
-25.1	7.7	11	3	3	62.3	ENSP00000309539	DPYSL2	1808	other	Dihydropyrimidinase-related protein 2 (DRP-2)(Collapsin response mediator protein 2)(CRMP-2)(N2A3) [ Source: UniProt Q16555 ]
-22.5	7.8	11	3	3	58	ENSP00000286485	PSD3	23362	Cytoskeletal	PH and SEC7 domain-containing protein 3 (Pleckstrin homology and SEC7 domain-containing protein 3)(Exchange factor for ADP-ribosylation factor guanine nucleotide factor 6)(Hepatocellular carcinoma-associated antigen 67) [ Source: UniProt Q9NYI0 ]
-22.5	6.9	14	2	3	43.4	ENSP00000349541	PTRF	284119	Nuclear Factors	Polymerase I and transcript release factor [ Source: UniProt Q6NZI2 ]
-20.5	1.1	2	2	3	308.3	ENSP00000349597	ITPR1	3708	Signaling	Inositol 1,4,5-trisphosphate receptor type 1 (Type 1 inositol 1,4,5-trisphosphate receptor)(Type 1 InsP3 receptor)(IP3 receptor isoform 1)(InsP3R1)(IP3R) [ Source: UniProt Q14643 ]
-15.5	5.8	9	2	3	54.1	ENSMUSP00000031352	G3bp2	23881	Signaling	G3bp2, Ras GTPase-activating protein-binding protein 2 (G3BP-2)(GAP SH3 domain-binding protein 2) [ Source: UniProt P97379 ]
-15.1	3.5	6	2	3	77.5	ENSP00000377260	SRPK2	6733	Kinases and Phosphotases	Serine/threonine-protein kinase SRPK2 ( EC 2.7.11.1 )(Serine/arginine-rich protein-specific kinase 2)(SR-protein-specific kinase 2)(SFRS protein kinase 2) [ Source: UniProt P78362 ] Source: 2.7.11.1
-15	6	8	2	3	45.3	ENSP00000383086	CSNK2A1	1457	Kinases and Phosphotases	Casein kinase II subunit alpha (CK II)( EC 2.7.11.1 ) [ Source: UniProt P68400 ] Source: 2.7.11.1
-9.3	4.4	9	2	3	75	ENSMUSP00000003345	Amph	218038	Neuronal	Amph, Amphiphysin [ Source: UniProt Q7TQF7 ]
-8.5	25	46	2	3	16.4	ENSMUSP00000091297	3000002C10Rik	378954	other	3000002C10Rik, Putative uncharacterized protein Source: UniProtKB/TrEMBL Q8CEV2
-19.1	1.7	2	1	3	73.2	ENSP00000382840	DDX3X	1654	Nuclear Factors	ATP-dependent RNA helicase DDX3X ( EC 3.6.1.- )(DEAD box protein 3, X-chromosomal)(Helicase-like protein 2)(HLP2)(DEAD box, X isoform) [ Source: UniProt O00571 ] Source: 3.6.1.-
-11.1	3.7	7	1	3	61.3	ENSMUSP00000078453	Nap1l3	54561	Nuclear Factors	Nap1l3, Nucleosome assembly protein 1-like 3 (Brain-specific protein MB20) [ Source: UniProt Q794H2 ]
-10.6	3.7	6	1	3	44.9	ENSP00000360034	SERBP1	26135	Nuclear Factors	Plasminogen activator inhibitor 1 RNA-binding protein (PAI1 RNA-binding protein 1)(PAI-RBP1)(SERPINE1 mRNA-binding protein 1) [ Source: UniProt Q8NC51 ]
-9	5.3	8	1	3	28.1	ENSP00000300161	YWHAB	7529	Kinases and Phosphotases	14-3-3 protein beta/alpha (Protein kinase C inhibitor protein 1)(KCIP-1)(Protein 1054) [Contains 14-3-3 protein beta/alpha, N-terminally processed] [ Source: UniProt P31946 ]
-6.2	4.6	8	1	3	32.7	ENSP00000297071	TRA2A	29896	Nuclear Factors	Transformer-2 protein homolog alpha (TRA2-alpha)(TRA-2 alpha)(Transformer-2 protein homolog A) [ Source: UniProt Q13595 ]
-6	3	4	1	3	33.6	ENSP00000383860	CAPZB	832	Cytoskeletal	F-actin-capping protein subunit beta (CapZ beta) [ Source: UniProt P47756 ]
-4.4	1.9	3	1	3	80.8	ENSP00000352508	TRIM3	10612	Vesicular and Trafficking	Tripartite motif-containing protein 3 (RING finger protein 22)(Brain-expressed RING finger protein)(RING finger protein 97) [ Source: UniProt O75382 ]
-55	4.4	6	2	2	58.9	ENSP00000378243	CAMK2G	818	Kinases and Phosphotases	Calcium/calmodulin-dependent protein kinase type II gamma chain (CaM-kinase II gamma chain)(CaM kinase II subunit gamma)(CaMK-II subunit gamma)( EC 2.7.11.17 ) [ Source: UniProt Q13555 ] Source: 2.7.11.17
-23.9	21	35	2	2	16.5	ENSMUSP00000023351	Mzt2	72083	Nuclear Factors	2410018G20Rik, Protein FAM128 [ Source: UniProt Q9CQ25 ]
-21.6	2.6	4	2	2	120.5	ENSMUSP00000024843	Epb4.1l3	13823	Cytoskeletal	Band 4.1-like protein 3 (4.1B)(Differentially expressed in adenocarcinoma of the lung protein 1)(DAL1P)(DAL-1)(mDAL-1) [ Source: UniProt Q9WV92 ]
-21.3	7.7	10	2	2	46.3	ENSP00000265717	PRKAR2B	5577	Kinases and Phosphotases	cAMP-dependent protein kinase type II-beta regulatory subunit [ Source: UniProt P31323 ]
-20.1	4.9	9	2	2	55.6	ENSP00000295851	ABI2	10152	Kinases and Phosphotases	Abl interactor 2 (Abelson interactor 2)(Abi-2)(Abl-binding protein 3)(AblBP3)(Arg-binding protein 1)(ArgBP1) [ Source: UniProt Q9NYB9 ]
-19.2	4.6	14	2	2	61.2	ENSP00000330896	EWSR1	2130	Nuclear Factors	RNA-binding protein EWS (EWS oncogene)(Ewing sarcoma breakpoint region 1 protein) [ Source: UniProt Q01844 ]
-17.8	1.8	3	2	2	197.1	ENSMUSP00000104977	Tubgcp6	328580	Cytoskeletal	Tubgcp6, Tubgcp6 protein Fragment Source: UniProtKB/TrEMBL Q6PFC6
-15	2.6	4	2	2	135	ENSMUSP00000020420	Ap3d1	11776	Vesicular and Trafficking	Ap3d1, AP-3 complex subunit delta-1 (Adapter-related protein complex 3 subunit delta-1)(AP-3 complex subunit delta)(Delta-adaptin)(mBLVR1) [ Source: UniProt O54774 ]
-13.3	3.1	4	2	2	70	ENSP00000343206	SYN1	6853	Neuronal	Synapsin-1 (Synapsin I)(Brain protein 4.1) [ Source: UniProt P17600 ]
-13	5.1	8	2	2	54.2	ENSP00000362963	NONO	4841	Nuclear Factors	Non-POU domain-containing octamer-binding protein (NonO protein)(54 kDa nuclear RNA- and DNA-binding protein)(p54(nrb))(p54nrb)(55 kDa nuclear protein)(NMT55)(DNA-binding p52/p100 complex, 52 kDa subunit) [ Source: UniProt Q15233 ]
-12.2	5.3	8	2	2	47.7	ENSMUSP00000088365	Ssb	20823	Nuclear Factors	Ssb, Lupus La protein homolog (La ribonucleoprotein)(La autoantigen homolog) [ Source: UniProt P32067 ]
-17.6	1.6	3	1	2	112.8	ENSP00000295598	ATP1A1	476	Signaling	Sodium/potassium-transporting ATPase subunit alpha-1 Precursor (Sodium pump subunit alpha-1)( EC 3.6.3.9 )(Na(+)/K(+) ATPase alpha-1 subunit) [ Source: UniProt P05023 ] Source: 3.6.3.9
-16.2	1.8	3	1	2	111.8	ENSMUSP00000074953	Safb2	224902	Nuclear Factors	Ptpn14, Scaffold attachment factor B2 (SAF-B2) [ Source: UniProt Q80YR5 ]
-10.4	4	6	1	2	47.1	ENSP00000315615	AKAP5	9495	Kinases and Phosphotases	A-kinase anchor protein 5 (A-kinase anchor protein 79 kDa)(AKAP 79)(cAMP-dependent protein kinase regulatory subunit II high affinity-binding protein)(H21) [ Source: UniProt P24588 ]
-9.5	2.7	4	1	2	53.5	ENSP00000359151	DBT	1629	other	Lipoamide acyltransferase component of branched-chain alpha-keto acid dehydrogenase complex, mitochondrial Precursor ( EC 2.3.1.168 )(Dihydrolipoyllysine-residue (2-methylpropanoyl)transferase)(Dihydrolipoamide branched chain transacylase)(BCKAD E2 subunit)(E2) [ Source: UniProt P11182 ] Source: 2.3.1.168
-9.4	4.8	6	1	2	47	ENSMUSP00000077349	Ckmt1	12716	Kinases and Phosphotases	Ckmt1, Creatine kinase, ubiquitous mitochondrial Precursor ( EC 2.7.3.2 )(U-MtCK)(Acidic-type mitochondrial creatine kinase)(Mia-CK) [ Source: UniProt P30275 ] Source: 2.7.3.2
-6.8	5.1	8	1	2	39.5	ENSP00000378410	H2AFY	9555	Nuclear Factors	Core histone macro-H2A.1 (Histone macroH2A1)(mH2A1)(H2A.y)(H2A/y)(Medulloblastoma antigen MU-MB-50.205) [ Source: UniProt O75367 ]
-6.6	2.9	4	1	2	39.8	ENSP00000258418	CAB39	51719	other	Calcium-binding protein 39 (Protein Mo25) [ Source: UniProt Q9Y376 ]
-5.7	2.2	3	1	2	101.9	ENSP00000346762	SND1	27044	Nuclear Factors	Staphylococcal nuclease domain-containing protein 1 (p100 co-activator)(100 kDa coactivator)(EBNA2 coactivator p100)(Tudor domain-containing protein 11) [ Source: UniProt Q7KZF4 ]
-5.3	6.7	11	1	2	21.2	ENSP00000240079	CCDC53	51019	unknown	Coiled-coil domain-containing protein 53 [ Source: UniProt Q9Y3C0 ]
-5	1.2	2	1	2	102.6	ENSP00000292123	SAFB	6294	Nuclear Factors	Scaffold attachment factor B1 (SAB-B1)(SAF-B)(HSP27 estrogen response element-TATA box-binding protein)(HSP27 ERE-TATA-binding protein) [ Source: UniProt Q15424 ]
-4.5	2	3	1	2	58.2	ENSMUSP00000023714	4732456N10Rik	239673	Cytoskeletal	4732456N10Rik, hypothetical protein LOC239673 [Source:RefSeq peptide;Acc:NP_808385]
-4.5	1.2	2	1	2	140.2	ENSP00000253048	ZC3H4	23211	unknown	Zinc finger CCCH domain-containing protein 4 [ Source: UniProt Q9UPT8 ]
-4.4	4.7	9	1	2	21.8	ENSP00000244573	HIST1H1A	3024	Nuclear Factors	Histone H1.1 [ Source: UniProt Q02539 ]
-4.2	1.2	2	1	2	104.8	ENSP00000252699	ACTN4	81	Cytoskeletal	Alpha-actinin-4 (Non-muscle alpha-actinin 4)(F-actin cross-linking protein) [ Source: UniProt O43707 ]
-3.5	2	3	1	2	90.5	ENSP00000385780	DGKB	1607	Kinases and Phosphotases	Diacylglycerol kinase beta (DAG kinase beta)( EC 2.7.1.107 )(Diglyceride kinase beta)(DGK-beta)(90 kDa diacylglycerol kinase) [ Source: UniProt Q9Y6T7 ] Source: 2.7.1.107
-3.4	11	15	1	2	10.3	ENSP00000240343	DYNLL2	40735	Cytoskeletal	Dynein light chain 2, cytoplasmic (Dynein light chain LC8-type 2) [ Source: UniProt Q96FJ2 ]
-2.8	6.8	9	1	2	23.3	ENSP00000254976	SNAP25	6616	Neuronal	Synaptosomal-associated protein 25 (SNAP-25)(Synaptosomal-associated 25 kDa protein)(Super protein)(SUP) [ Source: UniProt P60880 ]
-2.7	7.5	20	1	2	14.4	ENSP00000279259	FAU	2197	unknown	Ubiquitin-like protein FUBI [ Source: UniProt P35544 ]
-2.5	1.7	3	1	2	57.3	ENSMUSP00000025642	Prpf19	28000	Nuclear Factors	Prpf19, Pre-mRNA-processing factor 19 (PRP19/PSO4 homolog)(Nuclear matrix protein 200)(Senescence evasion factor) [ Source: UniProt Q99KP6 ]
-2.5	1.4	2	1	2	148.8	ENSP00000254718	MYBBP1A	10514	Nuclear Factors	Myb-binding protein 1A [ Source: UniProt Q9BQG0 ]
-2.3	0.8	1	1	2	95.8	ENSMUSP00000088491	Bcan	12032	Neuronal	Bcan, Brevican core protein Precursor [ Source: UniProt Q61361 ]
		Proteins that interacts with Rhes in the striatum (Shahani, 2016) also immunoprecipitated with SUMO (Matsuzaki, 2015)

### Sheet: Sheet1
IPI00137433	Q6P5D8
IPI00453846	A2A791-1;A2A791;A2A791-2;F6VYE2
IPI00121608	Q99PV8-1;Q99PV8;Q99PV8-2;Q99PV8-3;Q3TEG9
IPI00900442	B3F3T1;Q6URW6-1;Q6URW6;Q6URW6-2;Q7TQH2
IPI00817029	D3YYT1;Q922P9
IPI00119305	P50580;Q05BN2;Q3TGU7;Q3UMW2;D3YVH7
IPI00828796	F6RPJ9;Q8CGB9;Q9JHR7
IPI00129685	P63028;D3YU75
IPI00135130	O35874;Q3US35;Q3UTP8;Q5SSP3;Q8BXT5;Q9ESU8
IPI00317902	O55234;D3Z2T2;Q8BTY5
IPI00134718	Q9D2D7-1;Q9D2D7;Q9D2D7-2;Q9D2D7-3
IPI00421119	B2RY56-1;B2RY56;B2RY56-2;Q8BU35;B2RY56-3
IPI00652356	Q3V1Q5;Q3V3W4;Q505G7;Q69ZI2
IPI00137338	Q8K0L9-1;Q8K0L9;Q9QZF3;Q8K0L9-2
IPI00314467	Q9R1P1;Q545G0;D3YUM8
IPI00990149	F6ZBR8;E9QNI7;O88286-3;O88286;E9PZC6;E9QLK4;Q3TLM6;O88286-1;D3Z195;O88286-2
IPI00420949	Q9EPU0-1;Q9EPU0;Q9EPU0-2
IPI00989571	E9PWR4;B2RQ71;F7C4U4;B7ZMZ7;E9Q9F8;Q5EBR0;Q69ZV2;Q6NY04;Q6PGL8;Q8CBE5
IPI00129959	O35382;Q69ZD1;Q8CA11;Q8CEG7
IPI00110721	Q9CPV4-1;Q9CPV4;Q9CPV4-2;E9Q197;Q9CPV4-3;Q7TMP4;F6ZTG3
IPI00129105	Q9R1T2-1;Q9R1T2;Q9R1T2-2
IPI00128543	Q8VHP7;Q9D154;Q8BK60;Q9JK88;Q4G0D3;Q3TJ69;Q6P217;Q9DAV6;Q5SV42;O08803;Q80WW4;Q9D6A7
IPI00672213	Q80TV8-1;Q80TV8;E9QKH0;Q80TV8-2;B2RY22;E9QNY9;Q3TPM6;A5D6Q8;E9Q6L0
IPI00122826	Q9JKC6
IPI00134918	Q66GT5;E9QMC5;Q3U926
IPI00121760	Q921F4-1;Q921F4
IPI00224078	Q8C167-1;Q8C167;Q8BKS6;Q8C167-2;A1L337
IPI00229554	Q8BJI1;Q05BS7
IPI00117944	Q61187;Q3UCW0;Q3UK08;Q6LBE4;D3Z0S9
IPI00119785	Q80X80;Q3U590;Q8CAA2;E9Q6K0;Q6PHC0;Q9DBJ2;E9PZE4;Q80U48;Q8CFV7
IPI00130344	Q9Z1Q5;Q3TIP8;Q542F1
IPI00776018	D6Q0F5;A2BFF9;D6Q0F6;A2BFF5;Q3TPJ8;D6Q0F7;O88487;A2BFF7;A2BFF8;E9PWC9;Q3UDA2
IPI00132089	E9Q0H7;Q3TCS0;Q8C6A3;Q9QUR6;Q3TQ97;Q543B9
IPI00312174	Q8BWM0
IPI00470138	Q9CRC8;Q78KN5
IPI00113606	Q9ESW4-1;Q9ESW4
IPI00267848	Q61234;A2AKD8;Q3UVD6;A2AKD7;Q99L88-1;Q99L88;B7ZNU9;Q61235;Q3V2N5;Q542S9;Q99L88-2
IPI00124372	Q9JLJ2;A7VL18;Q3TG52;Q3THE7;Q3TMT4;Q3U367;Q3UDG0;Q3V1N7;Q9CRH9
IPI00321396	Q9JMK2;A8Y308;Q8CBH9;Q9QUI3;Q3TYE1
IPI00128973	P06837
IPI00132217	Q9CQ92
IPI00229534	P26645;Q05BL6
IPI00132206	P60904;A2AUE2;Q921J3;A2AUE1
IPI00230044	P21107-2;P21107;Q3TJ53;Q58E70;D3Z2H9;E9Q7Q3;Q8C7C3;D3Z6I8
IPI00130992	O88456;D3YW48
IPI00315908	Q9CRB8;Q3TI65;Q5SQ26;Q91X54
IPI00321734	Q9CPU0;A5GZX3
IPI00117705	O54734;Q3UC51;Q3UG68
IPI00322707	Q61687;Q3TP53;Q3TSV4;Q3UU22;Q3UZ76
IPI00403509	Q9CX56;Q3TG45;Q3TI95;Q3TVY0;Q3TW90;Q3U617;Q8BKP5;Q99JB5;Q9CPS5
IPI00230034	O35215;Q3UNI8
IPI00331123	Q8K387-1;Q8K387;Q8K387-2;E9Q4D8;F7CLE5;F7BAC1
IPI00344142	Q8JZS0
IPI00387416	Q9QZM0
IPI00403814	Q6NVF0;Q80XM6;Q8BXC9;Q8BXT3
IPI00411164	A2AQ25-1;A2AQ25;E9QAU4;A2AQ25-2;A2AQ25-3;B2RY09;Q3UFL8;D3Z781;A2AQ25-4;A2AQ25-5;F8WHU1;A2AQ25-6;A2AQ25-9
IPI00469947	Q7TQ95;A2ASL8;A2ASM0
IPI01027503	Q68ED2;Q80T39;Q8BKE3;Q8BKZ1
IPI00626455	Q4VA36-1;Q4VA36;Q4VA36-2;Q4VA36-3
IPI00816884	D3Z3N4;D3YWT1
IPI00830478	Q6A0A9;Q3V3S0;Q7TMZ0
IPI00857226	D3Z041;P41216
IPI00115679	Q8BHN3-2;Q8BHN3;A1A4T2;Q3UE86;Q9R1N7;Q8BHN3-1;Q9R1N6
IPI00116302	Q99L45;Q3ULL5
IPI00119896	O54946-1;O54946;Q9DAN5;O54946-2;Q9QYI8;Q3MI09;Q3MI10
IPI00122011	Q921M3-1;Q921M3;B2RSV4;F8WHW1;Q921M3-2
IPI00127085	P53026;Q3U561;Q5XJF6;Q99JL6
IPI00132076	O88587-1;O88587;O88587-2;Q91XH4
IPI00919200	E9Q5A0;D3YY61;P19253;Q5M9M0;Q3TDS9
IPI00606944	F6TIC7;F6TJZ4;Q80UT7;F6U2H0;D3YU93;D3YVE6;D3YXT4;D3Z3R0;P12970;Q58ET1;Q5EBG5;Q6P1A9;F6YI27
IPI00318550	Q9CXY6;Q3UXI9
IPI00460722	Q6ZPX2;Q52KF3-3;Q52KF3;D3YTL8;Q52KF3-2;Q52KF3-1;D3Z495
IPI00762774	O70194
IPI00918891	E9Q6T9
IPI00108980	Q8BLR2;Q9D6C8;P59108;Q3TVB2;Q8QZU9;Q5DTH0
IPI00110100	Q9D7A8
IPI00111946	Q9D927
IPI00112327	P47802;E9Q6T4;D3YVW0;Q8R5C0;D3Z3F4;F6Q1U4
IPI00115896	P58059;Q059G7;D3YVZ9
IPI00116169	P03893;A3R414;Q3UTX4;Q6QN84;Q9MD59
IPI00116462	Q3UGY8
IPI00117896	Q61166;Q3U4H0
IPI00119180	Q60676;F7BX26
IPI00121271	Q9DCS2;E9Q5B2
IPI00653745	Q3V4A0;Q921L3
IPI00990345	F6YBI4;Q3TGS1;Q3TIT3;Q3TUW9;Q8K1X5;Q9WVK4;Q3TCK3;Q80ZZ0;F6Y7R7;Q3T9A1
IPI00830222	E9QP87;Q80U92;Q8BLR0;Q8VHK5
IPI00129395	Q9Z127;Q3UG45;Q3UQM7
IPI00136002	Q91Z31-2;Q91Z31;Q3V328;Q91Z31-1
IPI00153702	Q8R2Y8;Q5SXR0
IPI00988313	P61957;D3Z794
IPI01007625	Q8K4G5-3;Q8K4G5;E9QK41;Q8K4G5-1;E9Q9C2;E9Q9C1;Q8K4G5-4;B9EIV0;E9Q9C9;Q9EPW6;E9Q9C0;Q8K4G5-2;E9Q9C8;E9Q9C4;E9Q1E8;E9Q9C7;Q3TAG5;Q3UP03;E9Q030;E9Q9D2;E9Q9D1;E9Q9Q7;Q8K278
IPI00222496	Q922R8;Q3THH1;Q3TJL8;Q3TML0;Q9DAB4
IPI00664246	D3YUV1;Q3TCW5;Q99J45
IPI00222760	Q99KP6-2;Q99KP6;Q4ADG5;Q99KP6-1;Q99KP6-3
IPI00987490	F6SJX1;Q3US86;P59764;B2RUG6;E9PXU8;Q3TQD2;Q8BMP2
IPI00420172	Q8K2K6-4;Q8K2K6;Q8K2K6-1;Q8K2K6-3;Q8K2K6-2
IPI00311395	Q922E4;Q3TLU0;Q3USD5;Q540F5;A2ABY3;Q9CTB5;A2ABY5
IPI00318750	Q99LB2;Q3UIB5;Q9D2U3;Q9DCL1
IPI00336713	Q8CCN5-1;Q8CCN5;B1AR74;B1AR77;F7C0F2;Q0VF62;B1AR75;F7CPM1;B1AR76;Q3TAC0
IPI00336881	Q99LD8;O08972
IPI00345373	A2APV2-3;A2APV2;Q6P247;A2APV2-1;A2AQW2;F8VPR2;Q8BI52;A2APV2-2;E9PXE6;F6XR20;Q6ZPF4-1;Q6ZPF4;D3Z7A7;Q6ZPF4-2;E9Q1Y8;Q8K364
IPI00465568	P62849-1;P62849;Q3TIF8;Q5M9M7;Q9CQK2;Q9CY61;Q9D7P1;Q9DCA4;E9Q3V8;P62849-3;P62849-2;Q3UTE1
IPI00406762	P49025-1;P49025;D3YU89;E9QPY8;P49025-5;P49025-3;E9QL53;D3Z1U0;E9QPZ0;P49025-4;F6SBR5
IPI00467854	Q9Z0H8-1;Q9Z0H8;Q6A090;Q9Z0H8-2
IPI00468685	Q99JG2;A1L151
IPI00648141	Q2NL51;D3Z7E5
IPI00750217	A1A4C2;Q3ZAQ4
IPI00751009	O54781;Q3TEK9;Q3TTG2;Q3UF35;Q8C9R8;Q8CBI1;Q8CEC7
IPI00751223	D3Z0L4
IPI00378780	E9Q8I7;Q8K263;Q8R217
IPI00988594
IPI00415403	O08599-2;O08599
IPI00900448	Q3U2K0-1;Q3U2K0;Q3U2K0-2;Q3U2K0-3
IPI00118286	O70456;Q9JJ20
IPI00330862	P26040;Q3TCP5;Q3UL48;Q3UXR4;Q4KML7;Q8CBU4
IPI00331644	O70435;Q3TEL1;Q58EV4;Q9DCD8
IPI00881789	E9PUC5;Q2PFD7-1;Q2PFD7;Q2PFD7-2;F6PZZ8;F6Y9N3;F6Z9E6;Q2PFD7-5;Q2PFD7-3;Q8C0E9
IPI00128760	P68037;Q3TIH9;Q3TW19;Q561N4;D3YZS3
IPI00130589	P08228
IPI00138342	P23953;D3Z5G7;Q8VCC2;Q3UW56;Q8VCT4;E9PYP1;Q5FWH4
IPI00111117	Q9D898;A3KGQ6
IPI00119959	O54962
IPI00129608	Q3V125
IPI00136372	O88935-1;O88935;A2AE14
IPI00313641	Q14C59;Q3V0M8;Q8BHP1;A2CG24
IPI00226466	Q5U458;E9QJW3;E9Q8B3
IPI00228828	Q564G0;E9Q7K1;Q64520;Q564F2
IPI00330887	Q80Z24;A0A4W9;D3Z4T6
IPI00377839	Q504M2;Q5DTY5
IPI00420261	P63158;Q3UBK2;Q3UJK0;Q497Z6;Q58EV5;Q6P202;Q8BNM0;Q8BQ02;Q8C7C4;D3Z351
IPI00654246	A8WHM8;E9Q6M7;Q3UHW0;Q80U78-1;Q80U78;B1ASF2;Q3UR00;Q80U78-3;Q3TQ21;Q80U78-2;B1ASF3;Q3U4T5;Q80U78-4;E9QL01;Q3TRI4;Q3TTW5
IPI00875938	B9EKS2;Q3UI14;Q6ZPY7-1;Q6ZPY7;Q6ZPY7-2
IPI00467338	P46061;Q3UZD8;F8WGD1;Q6ZPH4;Q7TMW1;Q8C2E3;Q91YS2;E9Q757;Q3ULJ9;E9Q2J7;Q9CW20
IPI00124593	P63166
IPI00337844	Q9ERU9;Q8BQK6
IPI00757312	Q3UH59;Q61879;Q4KMN4;Q6PB65;Q80T68;Q8BLI1;Q8BLI3;Q8BWI3;Q5SV64
IPI00230665	P13595-2;P13595;F7C5V8;P13595-1;P13595-3;E9QB01;F6RLF6;P13595-4;E9Q589;F7C5W6;O88682;Q61946;Q6LBT4;F7CRA9;O08909
IPI00988313	P61957;D3Z794
IPI00676243	Q9QYR6-2;Q9QYR6;A2ARP8;Q9QYR6-1
IPI00123181	Q8VDD5;Q3UFT0;Q7TQJ6;Q811J9;Q99JJ3
IPI00137409	P40142;O55021;Q9Z2L5
IPI00115827	O55126;Q3TD78;Q7TMG8
IPI00269408	Q8R570-1;Q8R570;Q8R570-2;B2FDF6
IPI00420329	Q69ZZ3;Q6P4T2;Q7TMG2
IPI00229527	P24527
IPI00137433	Q62318-1;Q62318;Q3UDN8;Q5EBP9;Q62318-2
