## Supplementary material for "Rhes, a Striatal Enriched Protein, Regulates Post-Translational Small-Ubiquitin-like-Modifier (SUMO) Modification of Nuclear Proteins and Alters Gene Expression": Data files: Data file.S2.xlsx

### Sheet: Sheet1
Proteins	Positions within proteins	Leading proteins	Protein names	Gene names	Sequence window	Amino acid	t-test Significant	Position	-Log t-test p value	Log2FC (CTL/Rhes)	CTL_241117_1	CTL_241117_2	CTL_241117_3	Rhes_241117_1	Rhes_241117_2	Rhes_241117_3		-log10(pval)	Label	antilog of (-(-Log t-test p value)
P39023	399	P39023	60S ribosomal protein L3	RPL3	EKKAFMGPLKKDRIAKEEGA___________	K		399	0.336929	-0.341052	17.6266	18.9017	17.905	18.6324	18.6538	18.1703		0.472462	60S ribosomal protein L3	0.460332
P62805	9	P62805	Histone H4	HIST1H4A	_______MSGRGKGGKGLGKGGAKRHRKVLR	K		9	0.12996	-0.532426	16.1786	20.5089	19.6124	17.8584	20.1396	19.8991		0.88619	Histone H4	0.741379
Q99878;Q96KK5;Q9BTM1;Q16777;Q93077;Q8IUE6;Q7L7L0;Q6FI13;P20671;P0C0S8;P04908;Q96QV6	6;6;6;6;6;6;6;6;6;6;6;6	Q99878	Histone H2A type 1-J;Histone H2A type 1-H;Histone H2A.J;Histone H2A type 2-C;Histone H2A type 1-C;Histone H2A type 2-B;Histone H2A type 3;Histone H2A type 2-A;Histone H2A type 1-D;Histone H2A type 1;Histone H2A type 1-B/E;Histone H2A type 1-A	HIST1H2AJ;HIST1H2AH;H2AFJ;HIST2H2AC;HIST1H2AC;HIST2H2AB;HIST3H2A;HIST2H2AA3;HIST1H2AD;HIST1H2AG;HIST1H2AB;HIST1H2AA	__________MSGRGKQGGKARAKAKTRSSR	K		6	0	-3.78979	17.1517	18.9904	18.2293	NaN	NaN	21.9136		#NUM!		1
P62805	13	P62805	Histone H4	HIST1H4A	___MSGRGKGGKGLGKGGAKRHRKVLRDNIQ	K		13	0.102136	-0.231085	19.267	21.687	20.8783	20.1332	20.8957	21.4967		0.990821	Histone H4	0.790431
P62805	6	P62805	Histone H4	HIST1H4A	__________MSGRGKGGKGLGKGGAKRHRK	K		6	0.0400548	-0.189546	17.9988	21.0027	20.5774	18.696	21.4023	NaN		1.39735	Histone H4	0.911896
P46060	524	P46060	Ran GTPase-activating protein 1	RANGAP1	SNTFLTRLLVHMGLLKSEDKVKAIANLYGPL	K		524	0.539839	-0.480115	22.8973	23.7815	22.9171	23.3974	23.4344	24.2044		0.267736	Ran GTPase-activating protein 1	0.28851
O15164	195	O15164	Transcription intermediary factor 1-alpha	TRIM24	VEWLCKTCIRAHQRVKFTKDHTVRQKEEVSP	K		195	0.842369	-1.51258	17.5353	17.9383	16.0053	NaN	18.5187	18.8257		0.0744978		0.143758
P02545	420	P02545	Prelamin-A/C;Lamin-A/C	LMNA	HSSQTQGGGSVTKKRKLESTESRSSFSQHAR	K		420	0.2713	-0.629992	17.3074	20.2268	19.3743	18.957	20.1028	19.7387		0.56655		0.535427
P11388	1240	P11388	DNA topoisomerase 2-alpha	TOP2A	IEMKAEAEKKNKKKIKNENTEGSPQEDGVEL	K		1240	0.601124	-1.85604	18.6737	16.0062	19.3031	NaN	19.9458	19.7549		0.221036		0.250539
Q93079;Q5QNW6;P23527;P58876;Q16778;P62807;Q99880;Q99879;Q99877;P33778;Q96A08;Q8N257	121;121;121;121;121;121;121;121;121;121;122;121	Q93079;P58876;Q16778;Q8N257	Histone H2B type 1-H;Histone H2B type 2-F;Histone H2B type 1-O;Histone H2B type 1-D;Histone H2B type 2-E;Histone H2B type 1-C/E/F/G/I;Histone H2B type 1-L;Histone H2B type 1-M;Histone H2B type 1-N;Histone H2B type 1-B;Histone H2B type 1-A;Histone H2B type 3-B	HIST1H2BH;HIST2H2BF;HIST1H2BO;HIST1H2BD;HIST2H2BE;HIST1H2BC;HIST1H2BL;HIST1H2BM;HIST1H2BN;HIST1H2BB;HIST1H2BA;HIST3H2BB	ELAKHAVSEGTKAVTKYTSSK__________	K		121	0.111776	0.261053	17.7851	19.3347	18.4666	16.8327	18.9873	18.9832		0.95165		0.773078
Q93079;Q5QNW6;P23527	6;6;6	Q93079	Histone H2B type 1-H;Histone H2B type 2-F;Histone H2B type 1-O	HIST1H2BH;HIST2H2BF;HIST1H2BO	__________MPDPAKSAPAPKKGSKKAVTK	K		6	0.718933	-0.794335	18.9195	19.9779	19.3985	19.5101	20.901	20.2677		0.143312		0.191015
P29590	160	P29590	Protein PML	PML	QLLCAKCFEAHQWFLKHEARPLAELRNQSVR	K		160	0.514353	-0.404684	20.2741	21.3768	20.6523	20.9886	21.1306	21.398		0.288739		0.305948
P29590	490	P29590	Protein PML	PML	QKRKCSQTQCPRKVIKMESEEGKEARLARSS	K		490	0.816574	-0.88549	16.9411	18.6752	17.8988	18.7282	18.7626	18.6809		0.0880042		0.152555
P52272	698	P52272	Heterogeneous nuclear ribonucleoprotein M	HNRNPM	DIKMENGKSKGCGVVKFESPEVAERACRMMN	K		698	0.661511	-0.638313	18.8159	17.716	18.275	18.3065	19.1985	19.2169		0.179463		0.218017
P55854;P61956	44;45	P55854	Small ubiquitin-related modifier 3;Small ubiquitin-related modifier 2	SUMO3;SUMO2	VQFKIKRHTPLSKLMKAYCERQGLSMRQIRF	K		44	0.349817	-0.888044	17.4335	20.3959	20.5408	19.762	20.6795	20.5929		0.456159		0.446872
P58876	6	P58876	Histone H2B type 1-D	HIST1H2BD	__________MPEPTKSAPAPKKGSKKAVTK	K		6	0.108256	-0.168057	18.379	18.9407	NaN	18.0575	19.3461	19.0802		0.96555		0.779371
Q16778;P62807;P57053;P06899;O60814	6;6;6;6;6	Q16778	Histone H2B type 2-E;Histone H2B type 1-C/E/F/G/I;Histone H2B type F-S;Histone H2B type 1-J;Histone H2B type 1-K	HIST2H2BE;HIST1H2BC;H2BFS;HIST1H2BJ;HIST1H2BK	__________MPEPAKSAPAPKKGSKKAVTK	K		6	0.374207	0.688876	17.5443	19.3442	17.5093	16.4946	18.0152	17.8214		0.426888		0.422467
Q6NXT2;Q71DI3;P84243;P68431	24;24;24;24	Q6NXT2	Histone H3.3C;Histone H3.2;Histone H3.3;Histone H3.1	H3F3C;HIST2H3A;H3F3A;HIST1H3A	RKSTGGKAPRKQLATKAARKSTPSTCGVKPH	K		24	0.356992	-1.20025	18.1254	22.8102	20.3954	20.9253	21.9509	22.0556		0.447342		0.43955
P78562	13	P78562	Phosphate-regulating neutral endopeptidase	PHEX	___MEAETGSSVETGKKANRGTRIALVVFVG	K		13	0.344655	0.902728	21.2483	19.6379	19.0524	20.4072	17.4568	19.3664		0.462615		0.452215
Q12789	833	Q12789	General transcription factor 3C polypeptide 1	GTF3C1	NTVEKPSFISERRTIKQESGRAGVRPSSSGS	K		833	0.0405997	-0.117121	16.873	19.4516	NaN	18.2309	18.2936	18.3138		1.39148		0.910752
Q13263	750	Q13263	Transcription intermediary factor 1-beta	TRIM28	GGTLDLTLIRARLQEKLSPPYSSPQEFAQDV	K		750	0.465596	1.11445	21.915	22.2836	20.6973	18.7039	21.6675	21.1811		0.331991		0.342298
Q13263	779	Q13263	Transcription intermediary factor 1-beta	TRIM28	DVGRMFKQFNKLTEDKADVQSIIGLQRFFET	K		779	0.045432	-0.070193	20.0985	21.6224	20.819	20.3393	21.1328	21.2784		1.34264		0.900675
Q13263	185	Q13263	Transcription intermediary factor 1-beta	TRIM28	SEPLCETCVEAHQRVKYTKDHTVRSTGPAKS	K		185	1.20906	-1.88819	18.2712	18.1149	20.1777	20.3207	20.5499	21.3578		-0.0824494		0.0617925
Q14151	517	Q14151	Scaffold attachment factor B2	SAFB2	KEKLSSVDRHHSVEIKIEKTVIKKEEKIEKK	K		517	0.543393	-1.03168	17.7411	20.3555	19.2255	19.6658	20.849	19.9024		0.264886		0.286159
Q719H9;Q96SI1	252;278	Q719H9	BTB/POZ domain-containing protein KCTD1;BTB/POZ domain-containing protein KCTD15	KCTD1;KCTD15	RELRRTPRVPSVIRIKQEPLD__________	K		252	0.448117	-0.615604	NaN	19.2031	17.9558	19.6513	19.1449	18.789		0.348608		0.356355
Q86U86	1398	Q86U86	Protein polybromo-1	PBRM1	MSGYILFSSEMRAVIKAQHPDYSFGELSRLV	K		1398	0.54081	-0.31418	18.3007	NaN	18.2055	18.4196	18.3438	18.9383		0.266955		0.287866
Q8N257	6	Q8N257	Histone H2B type 3-B	HIST3H2BB	__________MPDPSKSAPAPKKGSKKAVTK	K		6	0.0975566	-0.3144	16.1955	18.9475	17.555	17.2459	18.5148	NaN		1.01074		0.79881
Q8WWQ0	1466	Q8WWQ0	PH-interacting protein	PHIP	SSSAASSPERKKRILKPQLKSESSTSAFSTP	K		1466	1.1549	-0.951127	18.6141	18.5042	19.2823	NaN	19.9411	19.5616		-0.0625447		0.0700002
Q969G3	92	Q969G3	SWI/SNF-related matrix-associated actin-dependent regulator of chromatin subfamily E member 1	SMARCE1	SRKVWDQVKASNPDLKLWEIGKIIGGMWRDL	K		92	0.46119	-0.689867	17.7956	19.3884	18.8585	NaN	19.1975	19.5439		0.33612		0.345788
Q96FV9	408	Q96FV9	THO complex subunit 1	THOC1	NEGCPSFVKERTSDTKPTRIIRKRTAPEDFL	K		408	0.417781	0.308956	NaN	18.6364	17.9378	17.745	18.0518	18.1376		0.379052		0.382137
Q96T23	390	Q96T23	Remodeling and spacing factor 1	RSF1	KNDQQAKIPLKKREIKLSDDFDSPVKGPLCK	K		390	0.0849828	0.125556	18.7994	18.335	17.1301	18.2501	17.6842	17.9535		1.07067		0.822275
Q9BZ95	600	Q9BZ95	Histone-lysine N-methyltransferase NSD3	WHSC1L1	SESEKSTEVVPKKKIKKEQVETVPQATVKTG	K		600	0.430017	-0.662189	18.3729	19.4172	17.8991	NaN	19.5644	18.8861		0.366514		0.371521
Q9H165	833	Q9H165	B-cell lymphoma/leukemia 11A	BCL11A	HMKKWHSDRVLNNDIKTE_____________	K		833	0.500747	-0.968421	17.5943	20.1187	19.993	19.907	20.5813	20.123		0.300382		0.315684
Q9H307	157	Q9H307	Pinin	PNN	NRRIFGLLMGTLQKFKQESTVATERQKRRQE	K		157	0.465137	-0.791022	16.3878	18.1354	NaN	17.9349	18.4532	17.7698		0.332419		0.34266
Q9H582	1094	Q9H582	Zinc finger protein 644	ZNF644	LNEMMQNEEKYEKILKALNSRRIIPRPFVAQ	K		1094	0.525774	-1.59249	17.1322	19.0059	15.6195	NaN	18.7205	18.9696		0.279201		0.298007
Q9H6U6	215	Q9H6U6	Breast carcinoma-amplified sequence 3	BCAS3	VLQEKIAAFDSCTFTKKFFVTSCYPCPGPNM	K		215	0.936133	-0.707598	18.4748	17.5539	18.2442	18.4181	19.18	18.7977		0.0286624		0.115842
Q9NX24	5	Q9NX24	H/ACA ribonucleoprotein complex subunit 2	NHP2	___________MTKIKADPDGPEAQAEACSG	K		5	1.2143	-0.937649	17.3153	18.1115	18.4692	18.7304	19.1432	18.8352		-0.0843268		0.0610517
Q9NYF8	580	Q9NYF8	Bcl-2-associated transcription factor 1	BCLAF1	LTKDRLLASTLVHSVKKEQEFRSIFDHIKLP	K		580	0.553517	0.73959	NaN	20.3628	19.4938	18.5437	19.2517	19.7707		0.256869		0.279565
Q9UKV3	305	Q9UKV3	Apoptotic chromatin condensation inducer in the nucleus	ACIN1	DEGQKSREAPILKEFKEEGEEIPRVKPEEMM	K		305	0.387718	-0.433797	18.5988	19.3628	17.8308	18.7319	19.2936	19.0683		0.411485		0.409527
